# Genetic diversity of *Legionella* species in culture-negative clinical and environmental specimens by sequencing the 23S-5S ribosomal intergenic spacer region

**DOI:** 10.64898/2026.09.18.752540

**Authors:** Camille Jacqueline, Aurélie Peticca, Justine Lannes, Matthieu Curtil-Dit-Galin, Marine Ibranosyan, Laetitia Béraud, Ghislaine Descours, Sophie Jarraud, Christophe Ginevra

## Abstract

The diagnosis of Legionnaires’ disease (LD) caused by *Legionella* non-*pneumophila* species is likely to increase with broader use of PCR targeting *Legionella* spp. In this context, accurate species identification in PCR-positive but culture-negative samples is essential to improve understanding of disease epidemiology and to support source attribution. Here, we presented a validated and user-friendly bioinformatic pipeline compatible with next-generation sequencing (NGS) for analyzing the hypervariable 23S-5S region, paired with a curated database encompassing all described *Legionella* species as of January 2026. Parameters were optimized for sensitivity and specificity using both strains and culture-positive clinical and environmental samples. We then applied the pipeline retrospectively to 92 culture-negative PCR-positive samples collected from 2023 to 2025. *Legionella* species were successfully assigned in 60% (55/92) of tested samples and revealed a high diversity. Co-infections were detected in clinical samples, including combinations of *L. pneumophila* with *L. longbeachae* or *L. bozemanii*, while environmental samples contained up to six different species. These results demonstrate that 23S-5S amplicon NGS enables species-level identification in the absence of cultured isolates, improving surveillance of non-pneumophila *Legionella* cases. The proposed pipeline, implemented in QIIME2 and accompanied by a publicly available database, provides a practical framework for routine molecular monitoring and outbreak investigation.

**Author Notes:** All supporting data have been provided within the article or through supplementary data files. Four supplementary tables are available with the online version of this article.

**Impact statement:** Legionnaires’ disease caused by non-*pneumophila Legionella* species remains under-characterized because species identification is often impossible when cultures are negative. We developed and validated a next-generation sequencing approach targeting the *Legionella* 23S-5S region, coupled with a curated reference database and a user-friendly bioinformatic pipeline, enabling species-level identification directly from PCR-positive samples. Application to clinical and environmental specimens revealed substantial *Legionella* diversity in environmental samples and detected mixed-species infections that would otherwise have been missed. This open and reproducible framework strengthens molecular surveillance and outbreak investigations in the era of culture-independent diagnostics, as well as our understanding of *Legionella* diversity.

**Data summary:** All isolates whole-genome sequences used in this work are available in Table S1, available in the online version of this article. Amplicon-specific information can be found in Table S2, available in the online version of this article.
