## Supplemental Table 1 for "Genetic diversity of *Legionella* species in culture-negative clinical and environmental specimens by sequencing the 23S-5S ribosomal intergenic spacer region"

### Sheet: CNR-L genome data
Sample name	ENA accession number	ENA Sample accession number	Legionella species	Sequencing type	Number of reads	Average lenght (pb)	Average Quality (Qphred)	Q30 (%)	GC (%)
CNR-L_231896250	ERR17378288	ERS30477922	L. bozemanii	WGS	2233037	148.0	26.37	89.93	38.24
CNR-L_240686689	ERR17378289	ERS30477923	L. dumoffii	WGS	1968696	148.0	26.25	89.88	39.67
CNR-L_240721567	ERR17378290	ERS30477924	L. bozemanii	WGS	2410565	148.0	25.01	87.38	38.17
CNR-L_240776148	ERR17378291	ERS30477925	L. longbaechae	WGS	1844363	148.0	26.33	90.09	37.44
CNR-L_240909027-2	ERR17378292	ERS30477926	L. bozemanii	WGS	1883663	148.0	26.39	90.26	38.24
CNR-L_240987088	ERR17378293	ERS30477927	L. bozemanii	WGS	1194607	148.0	26.41	89.92	38.11
CNR-L_241004751	ERR17378294	ERS30477928	L. longbaechae	WGS	1454399	148.0	26.17	89.72	37.23
CNR-L_241011942	ERR17378295	ERS30477929	L. longbaechae	WGS	1484662	148.0	25.73	88.27	37.11
CNR-L_241285877	ERR17378296	ERS30477930	L. longbaechae	WGS	2597140	148.0	25.11	87.37	36.94
CNR-L_241533135-2	ERR17378297	ERS30477931	L. gormanii	WGS	1155637	148.0	26.14	89.55	38.32
CNR-L_241589576	ERR17378298	ERS30477932	L. longbaechae	WGS	2025149	148.0	24.50	85.72	37.20
CNR-L_241737509	ERR17378299	ERS30477933	L. anisa	WGS	827637	148.0	26.23	89.02	38.38
CNR-L_241814766	ERR17378300	ERS30477934	L. longbaechae	WGS	241651	148.0	22.27	76.62	36.02
CNR-L_241846931	ERR17378301	ERS30477935	L. taurinensis	WGS	1583586	148.0	25.23	86.68	47.68
CNR-L_241906055	ERR17378302	ERS30477936	L. anisa	WGS	387277	148.0	24.07	83.28	37.88
CNR-L_241990807	ERR17378303	ERS30477937	L. anisa	WGS	451342	148.0	22.88	78.19	37.55
CNR-L_250127417	ERR17378304	ERS30477938	L. sainthelensi	WGS	1869283	148.0	26.19	88.95	37.01
CNR-L_250170657	ERR17378305	ERS30477939	L. dumoffii	WGS	1552121	148.0	25.87	88.51	39.75
CNR-L_250175496	ERR17378306	ERS30477940	L. anisa	WGS	2065155	148.0	24.18	85.05	38.42
CNR-L_250175510	ERR17378307	ERS30477941	L. anisa	WGS	1170471	148.0	23.57	82.80	38.19
CNR-L_250213551	ERR17378308	ERS30477942	L. taurinensis	WGS	1513273	148.0	26.28	89.20	48.35
CNR-L_250535354	ERR17378309	ERS30477943	L. anisa	WGS	1858017	148.0	24.69	86.02	38.26
CNR-L_250535381	ERR17378310	ERS30477944	L. anisa	WGS	1408333	148.0	24.69	86.06	38.31
CNR-L_250578750	ERR17378311	ERS30477945	L. anisa	WGS	1098258	148.0	26.24	89.54	38.43
CNR-L_250660086	ERR17378312	ERS30477946	L. longbaechae	WGS	760027	148.0	26.62	89.30	37.26
CNR-L_250817092	ERR17378313	ERS30477947	L. steelei	WGS	781716	148.0	24.04	84.32	38.54
CNR-L_250867360	ERR17378314	ERS30477948	L. cincinnatiensis	WGS	1278359	148.0	24.85	87.12	37.21
CNR-L_250876502	ERR17378315	ERS30477949	L. cincinnatiensis	WGS	2085989	148.0	24.52	86.08	37.05
CNR-L_250978917	ERR17378316	ERS30477950	L. longbaechae	WGS	1664330	148.0	26.05	88.99	37.23
CNR-L_250986076	ERR17378317	ERS30477951	L. longbaechae	WGS	2254472	148.0	26.09	89.03	37.32
CNR-L_251140839	ERR17378318	ERS30477952	L. longbaechae	WGS	1022488	148.0	26.28	89.57	37.33
CNR-L_251218266-2	ERR17378319	ERS30477953	L. longbaechae	WGS	1266474	148.0	25.82	88.10	37.16
CNR-L_251224544	ERR17378320	ERS30477954	L. anisa	WGS	1365409	148.0	24.65	85.98	38.38
CNR-L_251224577	ERR17378321	ERS30477955	L. anisa	WGS	948878	148.0	24.75	85.72	38.39
CNR-L_251233323	ERR17378322	ERS30477956	L. longbaechae	WGS	1990279	148.0	25.98	88.52	37.34
CNR-L_251261260	ERR17378323	ERS30477957	L. longbaechae	WGS	1290996	148.0	25.70	88.40	37.42
CNR-L_251298346	ERR17378324	ERS30477958	L. anisa	WGS	1414644	148.0	25.78	88.65	38.53
CNR-L_251298361	ERR17378325	ERS30477959	L. anisa	WGS	1465331	148.0	25.91	89.12	38.55
CNR-L_251435321	ERR17378326	ERS30477960	L. taurinensis	WGS	1326335	148.0	23.27	81.73	48.02
CNR-L_251497660	ERR17378327	ERS30477961	L. anisa	WGS	1199136	148.0	24.46	85.19	38.30
CNR-L_251498924	ERR17378328	ERS30477962	L. longbaechae	WGS	2216345	148.0	24.41	85.58	37.17
CNR-L_251549202	ERR17378329	ERS30477963	L. anisa	WGS	1752859	148.0	24.43	84.55	38.29
CNR-L_251556218	ERR17378330	ERS30477964	L. anisa	WGS	1810580	148.0	24.60	86.28	38.32
CNR-L_251556238	ERR17378331	ERS30477965	L. anisa	WGS	1650306	148.0	24.83	86.71	38.44
CNR-L_251556245	ERR17378332	ERS30477966	L. anisa	WGS	1934875	148.0	24.81	86.70	38.42
CNR-L_251556258	ERR17378333	ERS30477967	L. anisa	WGS	1185631	148.0	24.87	86.78	38.38
CNR-L_251556270	ERR17378334	ERS30477968	L. anisa	WGS	1190215	148.0	24.81	86.48	38.31
CNR-L_251562725	ERR17378335	ERS30477969	L. longbaechae	WGS	1989318	148.0	24.81	86.82	37.22
CNR-L_251644503	ERR17378336	ERS30477970	L. anisa	WGS	1400783	148.0	24.39	85.42	38.42
CNR-L_251644520	ERR17378337	ERS30477971	L. anisa	WGS	1692040	148.0	24.86	86.82	38.50
CNR-L_251644526	ERR17378338	ERS30477972	L. anisa	WGS	1562285	148.0	24.85	86.81	38.42
CNR-L_251644538	ERR17378339	ERS30477973	L. anisa	WGS	580746	148.0	23.51	81.85	37.73
CNR-L_251644547	ERR17378340	ERS30477974	L. anisa	WGS	1714506	148.0	24.65	86.13	38.43
CNR-L_251663231	ERR17378341	ERS30477975	L. longbaechae	WGS	1953480	148.0	24.22	84.98	37.21
CNR-L_251663918	ERR17378342	ERS30477976	L. longbaechae	WGS	1478385	148.0	24.65	86.14	37.23
CNR-L_251679880-2	ERR17378343	ERS30477977	L. sainthelensi	WGS	1163777	148.0	23.70	82.03	36.85
CNR-L_251737863	ERR17378344	ERS30477978	L. anisa	WGS	1826491	148.0	22.65	79.74	38.45
CNR-L_251737894	ERR17378345	ERS30477979	L. anisa	WGS	1199631	148.0	22.66	79.76	38.58
CNR-L_251752087	ERR17378346	ERS30477980	L. taurinensis	WGS	1186857	148.0	24.57	85.37	47.65
CNR-L_251796689	ERR17378347	ERS30477981	L. anisa	WGS	1779967	148.0	24.42	84.46	38.33
CNR-L_251839516	ERR17378348	ERS30477982	L. anisa	WGS	1575441	148.0	25.38	87.32	38.29
CNR-L_251870822	ERR17378349	ERS30477983	L. bozemanii	WGS	1905677	148.0	24.89	86.53	38.18
CNR-L_251870842	ERR17378350	ERS30477984	L. bozemanii	WGS	458770	148.0	23.49	81.30	37.42
CNR-L_251872413	ERR17378351	ERS30477985	L. bozemanii	WGS	1113512	148.0	24.76	86.22	38.09
CNR-L_251872426	ERR17378352	ERS30477986	L. bozemanii	WGS	835751	148.0	24.75	86.24	38.25

### Sheet: ENA genome data cleaned
Study accession number	Sample accession number	Legionella species
PRJNA1245371	SAMN47752343	L. adelaidensis
PRJNA1245371	SAMN47752344	L. anisa
PRJNA1245371	SAMN47752345	L. antarctica
PRJNA1245371	SAMN47752346	L. beliardensis
PRJNA1245371	SAMN47752347	L. birminghamensis
PRJNA1245371	SAMN47752348	L. bozemanae
PRJNA1245371	SAMN47752349	L. bozemanae
PRJNA1245371	SAMN47752350	L. brunensis
PRJNA1245371	SAMN47752351	L. busanensis
PRJNA1245371	SAMN47752352	L. cardiaca
PRJNA1245371	SAMN47752353	L. cherrii
PRJNA1245371	SAMN47752354	L. cincinnatiensis
PRJNA1245371	SAMN47752355	L. clemsonensis
PRJNA1245371	SAMN47752356	L. donaldsonii
PRJNA1245371	SAMN47752358	L. dresdenensis
PRJNA1245371	SAMN47752359	L. drozanskii
PRJNA1245371	SAMN47752360	L. dumoffii
PRJNA1245371	SAMN47752362	L. erythra
PRJNA1245371	SAMN47752361	L. erythra
PRJNA1245371	SAMN47752363	L. fairfieldensis
PRJNA1245371	SAMN47752364	L. fallonii
PRJNA1245371	SAMN47752366	L. feeleii
PRJNA1245371	SAMN47752365	L. feeleii
PRJNA1245371	SAMN47752367	L. geestiana
PRJNA1245371	SAMN47752368	L. genomosp
PRJNA1245371	SAMN47752370	L. gormanii
PRJNA1245371	SAMN47752371	L. gratiana
PRJNA1245371	SAMN47752372	L. gresilensis
PRJNA1245371	SAMN47752374	L. hackeliae
PRJNA1245371	SAMN47752373	L. hackeliae
PRJNA1245371	SAMN47752375	L. impletisoli
PRJNA1245371	SAMN47752377	L. israelensis
PRJNA1245371	SAMN47752378	L. jamestowniensis
PRJNA1245371	SAMN47752379	L. jordanis
PRJNA1245371	SAMN47752380	L. lansingensis
PRJNA1245371	SAMN47752381	L. londiniensis
PRJNA1245371	SAMN48584496	L. londiniensis
PRJNA1245371	SAMN47752382	L. longbeachae serogroup 1
PRJNA1245371	SAMN47752383	L. longbeachae serogroup 2
PRJNA1245371	SAMN47752384	L. lytica
PRJNA1245371	SAMN47752385	L. maceachernii
PRJNA1245371	SAMN47752386	L. massiliensis
PRJNA1245371	SAMN47752388	L. micdadei
PRJNA1245371	SAMN47752387	L. micdadei
PRJNA1245371	SAMN47752389	L. moravica
PRJNA1245371	SAMN47752390	L. nagasakiensis
PRJNA1245371	SAMN47752391	L. nautarum
PRJNA1245371	SAMN47752392	L. norrlandica
PRJNA1245371	SAMN47752394	L. parisiensis
PRJNA1245371	SAMN47752395	L. pneumophila serogroup 10
PRJNA1245371	SAMN47752396	L. pneumophila serogroup 11
PRJNA1245371	SAMN47752397	L. pneumophila serogroup 12
PRJNA1245371	SAMN47752398	L. pneumophila serogroup 13
PRJNA1245371	SAMN47752399	L. pneumophila serogroup 14
PRJNA1245371	SAMN47752400	L. pneumophila serogroup 15
PRJNA1245371	SAMN47752401	L. pneumophila serogroup 16
PRJNA1245371	SAMN47752402	L. pneumophila serogroup 2
PRJNA1245371	SAMN47752403	L. pneumophila serogroup 3
PRJNA1245371	SAMN47752404	L. pneumophila serogroup 5
PRJNA1245371	SAMN47752405	L. pneumophila serogroup 6
PRJNA1245371	SAMN47752406	L. pneumophila serogroup 7
PRJNA1245371	SAMN47752407	L. pneumophila serogroup 8
PRJNA1245371	SAMN47752408	L. pneumophila serogroup 9
PRJNA1245371	SAMN47752409	L. pneumophila subsp fraseri
PRJNA1245371	SAMN47752410	L. pneumophila subsp pascullei
PRJNA1245371	SAMN47752411	L. pneumophila subsp pneumophila
PRJNA1245371	SAMN48584497	L. pneumophila subsp raphaeli
PRJNA1245371	SAMN47752412	L. qingyii
PRJNA1245371	SAMN47752413	L. quateirensis
PRJNA1245371	SAMN47752415	L. quinlivanii
PRJNA1245371	SAMN47752414	L. quinlivanii
PRJNA1245371	SAMN47752417	L. rubrilucens
PRJNA1245371	SAMN47752418	L. sainthelensi serogroup 1
PRJNA1245371	SAMN47752419	L. sainthelensi serogroup 2
PRJNA1245371	SAMN47752420	L. santicrucis
PRJNA1245371	SAMN47752421	L. saoudiensis
PRJNA1245371	SAMN47752422	L. septentrionalis
PRJNA1245371	SAMN47752423	L. shakespearei
PRJNA1245371	SAMN47752424	L. spiritensis
PRJNA1245371	SAMN47752425	L. spiritensis
PRJNA1245371	SAMN47752426	L. steelei
PRJNA1245371	SAMN47752427	L. steigerwaltii
PRJNA1245371	SAMN47752428	L. taurinensis
PRJNA1245371	SAMN47752429	L. thermalis
PRJNA1245371	SAMN47752430	L. tucsonensis
PRJNA1245371	SAMN47752431	L. tunisiensis
PRJNA1245371	SAMN47752432	L. wadsworthii
PRJNA1245371	SAMN47752433	L. waltersii
PRJNA1245371	SAMN47752434	L. worsleiensis
PRJNA1245371	SAMN47752435	L. yabuuchiae
