## Supplemental Table 2 for "Genetic diversity of *Legionella* species in culture-negative clinical and environmental specimens by sequencing the 23S-5S ribosomal intergenic spacer region"

### Sheet: Feuil1
Sample name	ENA accession number	ENA Sample accession number	Sequencing type	Number of reads	Average lenght (pb)	Average Quality (Qphred)	Q30 (%)	GC (%)
CNR-L_0001	ERR17564191	ERS30767628	Amplicons 5S-23S	195346	148	21.55	76.1	43.01
CNR-L_0002	ERR17564192	ERS30767629	Amplicons 5S-23S	89370	148	26.86	91.54	44.97
CNR-L_0003	ERR17564193	ERS30767630	Amplicons 5S-23S	165650	148	21.87	76.82	42.49
CNR-L_0004	ERR17564194	ERS30767631	Amplicons 5S-23S	319954	148	23.06	82.57	44.2
CNR-L_0005	ERR17564195	ERS30767632	Amplicons 5S-23S	433366	148	23.56	84.58	43.97
CNR-L_0006	ERR17564196	ERS30767633	Amplicons 5S-23S	280399	148	25.11	89.12	43.53
CNR-L_0007	ERR17564197	ERS30767634	Amplicons 5S-23S	121187	148	25.67	89.62	44.7
CNR-L_0008	ERR17564198	ERS30767635	Amplicons 5S-23S	96674	148	21.87	76.84	42.5
CNR-L_0009	ERR17564199	ERS30767636	Amplicons 5S-23S	371813	148	25.09	88.48	42.85
CNR-L_0010	ERR17564200	ERS30767637	Amplicons 5S-23S	353135	148	23	81.05	42.06
CNR-L_0011	ERR17564201	ERS30767638	Amplicons 5S-23S	40552	148	23.44	83.11	44.72
CNR-L_0012	ERR17564202	ERS30767639	Amplicons 5S-23S	179931	148	23.17	81.15	41.59
CNR-L_0013	ERR17564203	ERS30767640	Amplicons 5S-23S	56573	148	26.72	89.04	40.68
CNR-L_0014	ERR17564204	ERS30767641	Amplicons 5S-23S	17768	148	24.96	85.82	42.55
CNR-L_0015	ERR17564205	ERS30767642	Amplicons 5S-23S	10352	148	25.42	87.6	43.23
CNR-L_0016	ERR17564206	ERS30767643	Amplicons 5S-23S	50646	148	26.89	89.88	42.11
CNR-L_0017	ERR17564207	ERS30767644	Amplicons 5S-23S	174	148	22.94	81.31	68.95
CNR-L_0018	ERR17564208	ERS30767645	Amplicons 5S-23S	11604	148	25.53	86.23	45.08
CNR-L_0019	ERR17564209	ERS30767646	Amplicons 5S-23S	146071	148	24.65	86.31	47.96
CNR-L_0020	ERR17564210	ERS30767647	Amplicons 5S-23S	110621	148	25.31	87.57	44.06
CNR-L_0021	ERR17564211	ERS30767648	Amplicons 5S-23S	69608	148	24.72	86.47	48.78
CNR-L_0022	ERR17564212	ERS30767649	Amplicons 5S-23S	53902	148	23.32	82.95	50.17
CNR-L_0023	ERR17564213	ERS30767650	Amplicons 5S-23S	457937	148	22.53	78.88	43.35
CNR-L_0024	ERR17564214	ERS30767651	Amplicons 5S-23S	2048	148	21.92	77.28	56.21
CNR-L_0025	ERR17564215	ERS30767652	Amplicons 5S-23S	275707	148	23.94	84.79	57.18
CNR-L_0026	ERR17564216	ERS30767653	Amplicons 5S-23S	97458	148	25.76	89.59	68.1
CNR-L_0027	ERR17564217	ERS30767654	Amplicons 5S-23S	108507	148	26.2	90.34	64.61
CNR-L_0028	ERR17564218	ERS30767655	Amplicons 5S-23S	110486	148	27.88	93.46	50.25
CNR-L_0029	ERR17564219	ERS30767656	Amplicons 5S-23S	172	148	22.4	81.82	62.41
CNR-L_0030	ERR17564220	ERS30767657	Amplicons 5S-23S	40	148	25.55	90.29	46.5
CNR-L_0031	ERR17564221	ERS30767658	Amplicons 5S-23S	30	148	20.89	76.01	70.97
CNR-L_0032	ERR17564222	ERS30767659	Amplicons 5S-23S	7	148	25.45	89.86	64.09
CNR-L_0033	ERR17564223	ERS30767660	Amplicons 5S-23S	19	148	23.22	84.46	67.57
CNR-L_0034	ERR17564224	ERS30767661	Amplicons 5S-23S	186004	148	26.77	91.7	54.4
CNR-L_0035	ERR17564225	ERS30767662	Amplicons 5S-23S	183628	148	26.03	90.59	64.44
CNR-L_0036	ERR17564226	ERS30767663	Amplicons 5S-23S	133887	148	26.08	90.94	61.4
CNR-L_0037	ERR17564227	ERS30767664	Amplicons 5S-23S	110584	148	26.23	91.31	57.29
CNR-L_0038	ERR17564228	ERS30767665	Amplicons 5S-23S	431545	148	24.61	86.49	55.26
CNR-L_0039	ERR17564229	ERS30767666	Amplicons 5S-23S	130133	148	25.36	88.11	43.82
CNR-L_0040	ERR17564230	ERS30767667	Amplicons 5S-23S	227304	148	23.01	82.22	45.68
CNR-L_0041	ERR17564231	ERS30767668	Amplicons 5S-23S	109642	148	23.11	82.73	43.02
CNR-L_0042	ERR17564232	ERS30767669	Amplicons 5S-23S	175806	148	22.35	79.34	43.68
CNR-L_0043	ERR17564233	ERS30767670	Amplicons 5S-23S	96117	148	22.45	79.54	45.36
CNR-L_0044	ERR17564234	ERS30767671	Amplicons 5S-23S	395496	148	23.65	83.48	44.63
CNR-L_0045	ERR17564235	ERS30767672	Amplicons 5S-23S	132726	148	28.8	93.88	42.73
CNR-L_0046	ERR17564236	ERS30767673	Amplicons 5S-23S	4145	148	21.22	74.91	50.25
CNR-L_0047	ERR17564237	ERS30767674	Amplicons 5S-23S	151007	148	23.18	82.57	44.41
CNR-L_0048	ERR17564238	ERS30767675	Amplicons 5S-23S	111505	148	26.27	89.76	42.21
CNR-L_0049	ERR17564239	ERS30767676	Amplicons 5S-23S	85926	148	23.33	83.31	45.24
CNR-L_0050	ERR17564240	ERS30767677	Amplicons 5S-23S	265237	148	22.75	80.8	43.51
CNR-L_0051	ERR17564241	ERS30767678	Amplicons 5S-23S	398533	148	24.01	84.96	45.58
CNR-L_0052	ERR17564242	ERS30767679	Amplicons 5S-23S	193207	148	25.92	89.5	40.78
CNR-L_0053	ERR17564243	ERS30767680	Amplicons 5S-23S	106948	148	23.23	83.03	43.77
CNR-L_0054	ERR17564244	ERS30767681	Amplicons 5S-23S	87758	148	26.04	89.33	41.91
CNR-L_0055	ERR17564245	ERS30767682	Amplicons 5S-23S	175834	148	26.57	90.95	41.52
CNR-L_0056	ERR17564246	ERS30767683	Amplicons 5S-23S	17172	148	23.21	83.04	43.25
CNR-L_0057	ERR17564247	ERS30767684	Amplicons 5S-23S	92232	148	23.85	85.14	42.84
CNR-L_0058	ERR17564248	ERS30767685	Amplicons 5S-23S	254921	148	23.14	83.04	67.84
CNR-L_0059	ERR17564249	ERS30767686	Amplicons 5S-23S	246840	148	26.45	90.37	44.16
CNR-L_0060	ERR17564250	ERS30767687	Amplicons 5S-23S	35543	148	21.13	71.92	40.27
CNR-L_0061	ERR17564251	ERS30767688	Amplicons 5S-23S	92025	148	25.34	87.37	44.97
CNR-L_0062	ERR17564252	ERS30767689	Amplicons 5S-23S	248208	148	23.09	82.11	69.37
CNR-L_0063	ERR17564253	ERS30767690	Amplicons 5S-23S	30209	148	23.09	82.73	43.87
CNR-L_0064	ERR17564254	ERS30767691	Amplicons 5S-23S	243079	148	26.14	90.03	51.31
CNR-L_0065	ERR17564255	ERS30767692	Amplicons 5S-23S	220780	148	25.49	89.1	54.9
CNR-L_0066	ERR17564256	ERS30767693	Amplicons 5S-23S	64443	148	24.34	86.18	42.11
CNR-L_0067	ERR17564257	ERS30767694	Amplicons 5S-23S	131	148	21.58	78.25	59.88
CNR-L_0068	ERR17564258	ERS30767695	Amplicons 5S-23S	402126	148	21.8	77.2	41.47
CNR-L_0069	ERR17564259	ERS30767696	Amplicons 5S-23S	128202	148	23.71	83.86	43.54
CNR-L_0070	ERR17564260	ERS30767697	Amplicons 5S-23S	159558	148	25.52	88.13	47.22
CNR-L_0071	ERR17564261	ERS30767698	Amplicons 5S-23S	22583	148	25.43	87.83	46.96
CNR-L_0072	ERR17564262	ERS30767699	Amplicons 5S-23S	4045	148	24.18	85.91	41.01
CNR-L_0073	ERR17564263	ERS30767700	Amplicons 5S-23S	17536	148	23.43	82.98	45.27
CNR-L_0074	ERR17564264	ERS30767701	Amplicons 5S-23S	77734	148	23.92	84.08	44.9
CNR-L_0075	ERR17564265	ERS30767702	Amplicons 5S-23S	141438	148	24.81	87.02	42.06
CNR-L_0076	ERR17564266	ERS30767703	Amplicons 5S-23S	112912	148	23.85	83.33	44.37
CNR-L_0077	ERR17564267	ERS30767704	Amplicons 5S-23S	134846	148	24.84	87.51	47.2
CNR-L_0078	ERR17564268	ERS30767705	Amplicons 5S-23S	150526	148	22.29	77.34	42.26
CNR-L_0079	ERR17564269	ERS30767706	Amplicons 5S-23S	195857	148	23.85	84.27	44.31
CNR-L_0080	ERR17564270	ERS30767707	Amplicons 5S-23S	298106	148	21.06	72.88	41.38
CNR-L_0081	ERR17564271	ERS30767708	Amplicons 5S-23S	8381	148	25.07	86.47	53.43
CNR-L_0082	ERR17564272	ERS30767709	Amplicons 5S-23S	99573	148	24.81	86.34	43.37
CNR-L_0083	ERR17564273	ERS30767710	Amplicons 5S-23S	58244	148	24.28	86.82	40.19
CNR-L_0084	ERR17564274	ERS30767711	Amplicons 5S-23S	77012	148	25.1	88.15	45.06
CNR-L_0085	ERR17564275	ERS30767712	Amplicons 5S-23S	68083	148	25.55	89.59	41.68
CNR-L_0086	ERR17564276	ERS30767713	Amplicons 5S-23S	54838	148	26.34	90.67	41.42
CNR-L_0087	ERR17564277	ERS30767714	Amplicons 5S-23S	42930	148	24.12	86.33	43.1
CNR-L_0088	ERR17564278	ERS30767715	Amplicons 5S-23S	120982	148	22.79	81.27	58.54
CNR-L_0089	ERR17564279	ERS30767716	Amplicons 5S-23S	505840	148	22.79	81.02	44.02
CNR-L_0090	ERR17564280	ERS30767717	Amplicons 5S-23S	18314	148	23.52	83.49	48.88
CNR-L_0091	ERR17564281	ERS30767718	Amplicons 5S-23S	1193598	148	25.72	88.45	41.41
CNR-L_0092	ERR17564282	ERS30767719	Amplicons 5S-23S	20872	148	23.64	83.98	43.98
CNR-L_0093	ERR17564283	ERS30767720	Amplicons 5S-23S	39275	148	23.47	83.25	42.84
CNR-L_0094	ERR17564284	ERS30767721	Amplicons 5S-23S	14961	148	26.14	89.66	39.68
CNR-L_0095	ERR17564285	ERS30767722	Amplicons 5S-23S	113772	148	26.65	90.87	46.17
CNR-L_0096	ERR17564286	ERS30767723	Amplicons 5S-23S	167735	148	26.36	90.74	43.94
CNR-L_0097	ERR17564287	ERS30767724	Amplicons 5S-23S	142481	148	22.13	78.74	42.57
CNR-L_0098	ERR17564288	ERS30767725	Amplicons 5S-23S	132224	148	24.71	86.27	48.01
CNR-L_0099	ERR17564289	ERS30767726	Amplicons 5S-23S	121488	148	24.65	85.71	42.45
CNR-L_0100	ERR17564290	ERS30767727	Amplicons 5S-23S	123574	148	23.85	84.79	41.86
CNR-L_0101	ERR17564291	ERS30767728	Amplicons 5S-23S	69774	148	24.17	85.92	42.17
CNR-L_0102	ERR17564292	ERS30767729	Amplicons 5S-23S	145638	148	23.45	83.94	41.68
CNR-L_0103	ERR17564293	ERS30767730	Amplicons 5S-23S	235817	148	22.69	78.84	42.35
CNR-L_0104	ERR17564294	ERS30767731	Amplicons 5S-23S	101721	148	24.68	86.87	41.34
CNR-L_0105	ERR17564295	ERS30767732	Amplicons 5S-23S	116447	148	24.75	86.06	45.64
CNR-L_0106	ERR17564296	ERS30767733	Amplicons 5S-23S	29043	148	25.01	87.03	41.78
CNR-L_0107	ERR17564297	ERS30767734	Amplicons 5S-23S	101868	148	26.46	90.95	39.05
CNR-L_0108	ERR17564298	ERS30767735	Amplicons 5S-23S	121430	148	23.19	82.66	44.45
CNR-L_0109	ERR17564299	ERS30767736	Amplicons 5S-23S	374910	148	21.58	76.21	44.75
CNR-L_0110	ERR17564300	ERS30767737	Amplicons 5S-23S	78179	148	24.53	86.68	40.57
CNR-L_0111	ERR17564301	ERS30767738	Amplicons 5S-23S	60044	148	23.59	83.39	43.45
CNR-L_0112	ERR17564302	ERS30767739	Amplicons 5S-23S	233385	148	23.03	81.88	44.26
CNR-L_0113	ERR17564303	ERS30767740	Amplicons 5S-23S	130461	148	23.41	83.46	41.63
CNR-L_0114	ERR17564304	ERS30767741	Amplicons 5S-23S	246837	148	21.88	77.9	41.66
CNR-L_0115	ERR17564305	ERS30767742	Amplicons 5S-23S	24571	148	22.06	78.51	46.42
CNR-L_0116	ERR17564306	ERS30767743	Amplicons 5S-23S	111676	148	25.32	87.31	45.67
CNR-L_0117	ERR17564307	ERS30767744	Amplicons 5S-23S	163507	148	24.58	85.93	45.43
CNR-L_0118	ERR17564308	ERS30767745	Amplicons 5S-23S	254240	148	22.72	80.9	45.2
CNR-L_0119	ERR17564309	ERS30767746	Amplicons 5S-23S	227740	148	22.46	79.97	45.11
CNR-L_0120	ERR17564310	ERS30767747	Amplicons 5S-23S	491073	148	23.01	81.65	45.05
CNR-L_0121	ERR17564311	ERS30767748	Amplicons 5S-23S	69087	148	22.7	78.35	44.03
CNR-L_0122	ERR17564312	ERS30767749	Amplicons 5S-23S	108343	148	24.12	84.72	49.34
CNR-L_0123	ERR17564313	ERS30767750	Amplicons 5S-23S	98320	148	23.81	84.86	41.44
CNR-L_0124	ERR17564314	ERS30767751	Amplicons 5S-23S	131171	148	23.39	83.68	54.68
CNR-L_0125	ERR17564315	ERS30767752	Amplicons 5S-23S	131058	148	21.32	75.95	71.46
CNR-L_0126	ERR17564316	ERS30767753	Amplicons 5S-23S	32548	148	24.2	85.88	50.61
CNR-L_0127	ERR17564317	ERS30767754	Amplicons 5S-23S	83216	148	24.81	87.32	48.82
CNR-L_0128	ERR17564318	ERS30767755	Amplicons 5S-23S	52806	148	24.47	86.04	42.97
CNR-L_0129	ERR17564319	ERS30767756	Amplicons 5S-23S	48890	148	24.38	85.66	44.08
CNR-L_0130	ERR17564320	ERS30767757	Amplicons 5S-23S	50532	148	24.18	84.61	50.08
CNR-L_0131	ERR17564321	ERS30767758	Amplicons 5S-23S	153437	148	24.2	85.08	40.52
CNR-L_0132	ERR17564322	ERS30767759	Amplicons 5S-23S	143433	148	23.63	83.43	44.84
CNR-L_0133	ERR17564323	ERS30767760	Amplicons 5S-23S	145249	148	25.15	87	40.86
CNR-L_0134	ERR17564324	ERS30767761	Amplicons 5S-23S	59724	148	25.07	87.64	41.74
