## Supplemental Table 4 for "Genetic diversity of *Legionella* species in culture-negative clinical and environmental specimens by sequencing the 23S-5S ribosomal intergenic spacer region"

### Sheet: Sheet 1
Sample number	YearReception	Source	Culture	Identification	Legionella	Legionella_jordanis	Legionella_longbeachae	Legionella_bozemanii	Legionella_pneumophila_pneumophila	Legionella_maceachernii	Legionella_sainthelensi	Legionella_micdadei	Legionella_lytica	Legionella_dumoffii	Legionella_drancourtii	Legionella_cardiaca	Legionella_drozanskii	Legionella_anisa	Legionella_shakespearei	Legionella_gormanii	Legionella_lansingensis	Legionella_spiritensis	Legionella_gratiana	Legionella_cincinatiensis	Legionella_waltersii	Legionella_geestiana	Legionella_saoudiensis	Legionella_pneumophila_raphaelli	Legionella_jamestowniensis	Legionella_londiniensis	Legionella_brunensis	Legionella_massiliensis	Legionella_wadsworthii	Legionella_taurinensis	Legionella_dresdenensis	Legionella_resiliens	Legionella_israelensis	Legionella_quateirensis	Legionella_antarctica	Legionella_tucsonensis	Legionella_maioricensis
CNR-L_0001	2023	Respiratory	Neg		10971	0	0	0	0	0	0	0	0	0	0	0	0	0	0	0	0	0	0	0	0	0	0	0	0	0	0	0	0	0	0	0	0	0	0	0	0
CNR-L_0002	2023	Water	Neg		7827	0	0	0	0	0	0	0	0	0	0	0	0	0	0	0	0	0	0	0	53	0	0	0	0	0	0	0	0	0	0	0	0	6	0	0	0
CNR-L_0003	2023	Respiratory	Neg		2080	0	0	0	0	0	0	0	0	0	0	0	0	0	0	0	0	0	0	0	0	0	0	0	0	0	0	0	0	0	0	0	0	0	0	0	0
CNR-L_0004	2023	Respiratory	Neg		11549	0	0	0	0	0	0	0	0	0	0	0	0	0	0	0	0	0	0	0	0	0	0	0	0	0	0	0	0	0	0	0	0	0	0	0	0
CNR-L_0005	2023	Respiratory	Neg		4876	0	0	0	0	0	0	0	0	0	0	0	0	0	0	0	0	0	0	0	0	0	0	0	0	0	0	0	0	0	0	0	0	0	0	0	0
CNR-L_0008	2023	Respiratory	Neg		2500	0	0	0	0	0	0	0	0	0	0	0	0	0	0	0	0	0	0	0	0	0	0	0	0	0	0	0	0	0	0	0	0	0	0	0	0
CNR-L_0009	2023	Respiratory	Neg		21478	0	0	0	0	0	0	0	0	0	0	0	0	0	0	0	0	0	0	0	0	0	0	0	0	0	0	0	0	0	0	0	0	0	0	0	0
CNR-L_0010	2023	Respiratory	Neg		7689	0	0	0	0	0	0	0	0	0	0	0	0	0	0	0	0	0	0	0	0	0	0	0	0	0	0	0	0	0	0	0	0	0	0	0	0
CNR-L_0011	2023	Respiratory	Neg		2111	0	0	0	0	0	0	0	0	0	0	0	0	0	0	0	0	0	0	0	0	0	0	0	0	0	0	0	0	0	0	0	0	0	0	0	0
CNR-L_0012	2023	Respiratory	Neg		5030	0	3478	0	0	0	0	0	0	0	0	0	0	0	0	0	0	0	0	0	0	0	0	0	0	0	0	0	0	0	0	0	0	0	0	0	0
CNR-L_0013	2023	Water	Neg		7164	0	0	0	0	0	0	0	0	0	0	0	0	291	0	0	0	0	0	0	0	49	0	0	0	0	0	0	0	0	0	0	0	0	0	0	0
CNR-L_0014	2023	Water	Neg		2912	0	0	0	0	0	0	0	0	0	0	0	0	37	0	0	0	0	0	0	0	39	0	0	0	0	0	0	0	0	0	0	0	0	0	0	0
CNR-L_0015	2023	Water	Neg		1507	0	0	0	0	0	0	0	0	0	0	0	0	0	0	0	0	0	0	0	0	0	0	0	0	0	0	0	0	0	0	0	0	0	0	0	0
CNR-L_0016	2023	Water	Neg		5839	0	0	0	0	0	0	0	0	0	0	0	0	0	0	0	0	0	0	0	0	0	0	0	0	0	0	0	0	0	0	0	0	0	0	0	2
CNR-L_0017	2023	Water	Neg		0	0	0	0	0	0	0	0	0	0	0	0	0	0	0	0	0	0	0	0	0	0	0	0	0	0	0	0	0	0	0	0	0	0	0	0	0
CNR-L_0018	2023	Water	Neg		1408	0	0	0	0	0	0	0	0	0	0	0	0	0	0	0	0	0	0	0	0	0	0	0	0	0	0	0	0	0	0	0	0	0	0	0	0
CNR-L_0019	2023	Soil	Neg		12194	20	492	0	67	0	21	26	4	0	758	130	47	0	0	0	0	0	0	106	0	0	38	0	0	0	0	0	0	0	0	0	0	0	0	0	0
CNR-L_0021	2023	Soil	Neg		9670	40	47	44	507	0	0	130	0	0	0	0	220	0	0	0	0	0	65	11	0	0	0	8	29	48	0	0	0	0	0	0	0	0	0	0	0
CNR-L_0023	2023	Respiratory	Neg		9225	0	0	0	0	0	0	0	0	0	0	0	0	0	0	0	0	0	0	0	0	0	0	0	0	0	0	0	0	0	0	0	0	0	0	0	0
CNR-L_0024	2023	Respiratory	Neg		2	0	0	0	0	0	0	0	0	0	0	0	0	0	0	0	0	0	0	0	0	0	0	0	0	0	0	0	0	0	0	0	0	0	0	0	0
CNR-L_0025	2023	Water	Neg		4780	0	0	0	0	0	0	0	3835	0	0	0	0	0	0	0	0	0	0	0	0	0	0	105	0	0	0	0	0	0	0	0	0	0	0	0	0
CNR-L_0026	2023	Soil	Neg		196	0	0	0	0	0	0	0	0	0	0	0	0	0	0	0	0	0	0	0	0	0	0	0	0	0	0	0	0	0	0	0	0	0	0	0	0
CNR-L_0027	2023	Soil	Neg		2921	0	0	0	0	0	0	0	0	0	0	0	14	0	0	0	0	0	0	0	0	30	0	0	0	0	0	0	0	0	0	0	0	0	0	0	0
CNR-L_0028	2023	Soil	Neg		12428	0	0	0	42	0	0	0	0	0	0	0	0	0	0	0	0	0	0	0	0	0	0	0	0	0	0	0	32	0	0	0	0	0	0	0	0
CNR-L_0029	2023	Water	Neg		0	0	0	0	0	0	0	0	0	0	0	0	0	0	0	0	0	0	0	0	0	0	0	0	0	0	0	0	0	0	0	0	0	0	0	0	0
CNR-L_0030	2023	Water	Neg		0	0	0	0	0	0	0	0	0	0	0	0	0	0	0	0	0	0	0	0	0	0	0	0	0	0	0	0	0	0	0	0	0	0	0	0	0
CNR-L_0031	2023	Water	Neg		0	0	0	0	0	0	0	0	0	0	0	0	0	0	0	0	0	0	0	0	0	0	0	0	0	0	0	0	0	0	0	0	0	0	0	0	0
CNR-L_0032	2023	Water	Neg		1	0	0	0	0	0	0	0	0	0	0	0	0	0	0	0	0	0	0	0	0	0	0	0	0	0	0	0	0	0	0	0	0	0	0	0	0
CNR-L_0033	2023	Water	Neg		0	0	0	0	0	0	0	0	0	0	0	0	0	0	0	0	0	0	0	0	0	0	0	0	0	0	0	0	0	0	0	0	0	0	0	0	0
CNR-L_0034	2023	Soil	Neg		9567	21	135	147	341	0	0	294	0	0	383	56	0	0	0	0	6	0	0	0	0	0	0	0	0	0	17	0	0	0	0	0	0	0	4	0	0
CNR-L_0035	2023	Soil	Neg		2803	0	0	0	0	0	0	0	0	0	0	0	0	0	0	0	0	0	0	0	0	0	0	0	0	0	0	0	0	0	0	0	0	0	0	0	0
CNR-L_0036	2023	Soil	Neg		6121	0	0	0	8	0	0	28	0	0	0	27	0	0	0	0	0	0	0	14	0	0	0	0	0	0	0	0	0	0	0	0	0	0	0	0	0
CNR-L_0037	2023	Soil	Neg		7846	0	0	0	0	0	0	0	0	0	0	0	0	0	0	0	0	0	0	0	0	0	0	0	0	0	0	0	0	0	0	0	0	0	0	0	0
CNR-L_0039	2023	Respiratory	Neg		4509	0	0	0	0	4193	0	0	0	0	0	0	0	0	0	0	0	0	0	0	0	0	0	0	0	0	0	0	0	0	0	0	0	0	0	0	0
CNR-L_0040	2023	Respiratory	Neg		13288	0	0	0	1335	0	0	0	0	0	0	0	0	0	0	0	0	0	0	0	0	0	0	0	0	0	0	0	0	0	0	0	0	0	0	0	0
CNR-L_0041	2023	Biopsy	Neg		3836	0	0	3475	0	0	0	0	0	0	0	0	0	0	0	0	0	0	0	0	0	0	0	0	0	0	0	0	0	0	0	0	0	0	0	0	0
CNR-L_0042	2023	Respiratory	Neg		1561	0	0	0	0	0	0	0	0	0	0	0	0	0	0	0	0	0	0	0	0	0	0	0	0	0	0	0	0	0	0	0	0	0	0	0	0
CNR-L_0043	2023	Respiratory	Neg		8300	0	0	0	0	0	0	0	0	0	0	0	0	0	0	0	0	0	0	0	0	0	0	0	0	0	0	0	0	0	0	0	0	0	0	0	0
CNR-L_0044	2023	Biopsy	Neg		12747	0	0	0	0	0	0	0	0	0	0	0	0	0	0	0	0	0	0	0	0	0	0	0	0	0	0	0	0	0	0	0	0	0	0	0	0
CNR-L_0045	2024	Respiratory	Neg		9946	0	0	0	0	0	0	0	0	0	0	0	0	0	0	0	0	0	0	0	0	0	0	0	0	0	0	0	0	0	0	0	0	0	0	0	0
CNR-L_0046	2024	Serum	Neg		211	0	0	0	0	0	0	0	0	0	0	0	0	0	0	0	0	0	0	0	0	0	0	0	0	0	0	0	0	0	0	0	0	0	0	0	0
CNR-L_0047	2024	Respiratory	Neg		2521	0	0	0	0	0	0	0	0	0	0	0	0	0	0	0	0	0	0	0	0	0	0	0	0	0	0	0	0	0	0	0	0	0	0	0	0
CNR-L_0049	2024	Respiratory	Neg		7204	0	1830	0	0	0	0	0	0	0	0	0	0	0	0	0	0	0	0	0	0	0	0	0	0	0	0	0	0	0	0	0	0	0	0	0	0
CNR-L_0050	2024	Biopsy	Neg		8871	0	0	0	0	0	0	0	0	2861	0	0	0	0	0	0	0	0	0	0	0	0	0	0	0	0	0	0	0	0	0	0	0	0	0	0	0
CNR-L_0051	2024	Respiratory	Neg		17558	0	2445	0	0	0	0	0	0	0	0	0	0	0	0	0	0	0	0	0	0	0	0	0	0	0	0	0	0	0	0	0	0	0	0	0	0
CNR-L_0052	2024	Respiratory	Neg		9275	0	0	0	0	0	0	0	0	0	0	0	0	0	0	0	0	0	0	0	0	0	0	0	0	0	0	0	0	0	0	0	0	0	0	0	0
CNR-L_0053	2024	Respiratory	Neg		705	0	0	0	0	0	0	0	0	0	0	0	0	0	0	0	0	200	0	0	0	0	0	0	0	0	0	0	0	0	0	0	0	0	0	0	0
CNR-L_0054	2024	Respiratory	Neg		5879	0	0	1695	3128	0	0	0	0	0	0	0	0	0	0	0	0	0	0	0	0	0	0	0	0	0	0	0	0	0	0	0	0	0	0	0	0
CNR-L_0056	2024	Respiratory	Neg		1077	0	426	0	85	0	0	0	0	0	0	0	0	0	0	0	0	0	0	0	0	0	0	0	0	0	0	0	0	0	0	0	0	0	0	0	0
CNR-L_0057	2024	Respiratory	Neg		8626	0	970	0	0	0	0	0	0	0	0	0	0	0	0	0	0	0	0	0	0	0	0	0	0	0	0	0	0	0	0	0	0	0	0	0	0
CNR-L_0059	2024	Soil	Ininterpretable		26526	0	0	0	34	0	105	30	0	0	0	0	14	0	0	0	0	0	0	0	0	0	0	0	0	0	0	0	0	0	0	0	0	0	2	0	0
CNR-L_0060	2024	Respiratory	Neg		697	0	336	0	0	0	0	0	0	0	0	0	0	0	0	0	0	0	0	0	0	0	0	0	0	0	0	0	0	0	0	0	0	0	0	0	0
CNR-L_0061	2024	Soil	Neg		12947	0	0	0	102	0	0	0	0	0	0	0	0	0	0	0	0	2	0	0	0	0	0	0	0	47	0	0	0	0	0	0	11	0	0	16	0
CNR-L_0063	2024	Respiratory	Neg		705	0	0	0	0	0	0	0	0	0	0	0	0	0	0	0	0	0	0	0	0	0	0	0	0	0	0	0	0	0	0	0	0	0	0	0	0
CNR-L_0064	2024	Soil	Neg		17003	0	191	60	246	0	0	76	190	0	0	0	0	126	0	0	0	0	0	0	0	0	0	0	0	0	64	0	0	0	0	0	0	0	0	0	0
CNR-L_0067	2024	Respiratory	Neg		0	0	0	0	0	0	0	0	0	0	0	0	0	0	0	0	0	0	0	0	0	0	0	0	0	0	0	0	0	0	0	0	0	0	0	0	0
CNR-L_0069	2024	Respiratory	Neg		2763	0	0	0	1237	0	0	0	0	0	0	0	0	0	0	0	0	0	0	0	0	0	0	0	0	0	0	0	0	0	0	0	0	0	0	0	0
CNR-L_0072	2024	Respiratory	Neg		236	0	250	0	0	0	0	0	0	0	0	0	0	0	0	0	0	0	0	0	0	0	0	0	0	0	0	0	0	0	0	0	0	0	0	0	0
CNR-L_0073	2024	Respiratory	Neg		1836	0	0	0	0	0	0	0	0	0	0	0	0	0	0	0	0	0	0	0	0	0	0	0	0	0	0	0	0	0	0	0	0	0	0	0	0
CNR-L_0074	2024	Respiratory	Neg		7369	0	0	0	0	0	0	0	0	0	0	0	0	0	0	0	0	0	0	0	0	0	0	0	0	0	0	0	0	0	0	0	0	0	0	0	0
CNR-L_0076	2025	Respiratory	Neg		5920	0	0	0	2043	0	0	0	0	0	0	0	0	0	0	0	0	0	0	0	0	0	0	0	0	0	0	0	0	0	0	0	0	0	0	0	0
CNR-L_0077	2025	Respiratory	Neg		3582	0	0	0	0	0	0	0	0	0	0	0	0	0	0	0	0	0	0	0	0	0	0	0	0	0	0	0	0	0	0	0	0	0	0	0	0
CNR-L_0079	2025	Respiratory	Neg		2614	0	0	0	365	0	0	0	0	0	0	0	0	0	0	0	0	0	0	0	0	0	0	0	0	0	0	0	0	0	0	0	0	0	0	0	0
CNR-L_0080	2025	Respiratory	Neg		11426	0	0	0	2088	0	0	0	0	0	0	0	0	0	0	0	0	0	0	0	0	0	0	0	0	0	0	0	0	0	0	0	0	0	0	0	0
CNR-L_0081	2025	Water	Neg		453	0	0	0	0	0	0	0	0	0	0	0	0	0	0	0	0	0	0	0	0	0	0	0	0	0	0	0	0	0	0	0	0	0	0	0	0
CNR-L_0087	2025	Respiratory	Neg		1902	0	0	0	1726	0	0	0	0	0	0	0	0	0	0	0	0	0	0	0	0	0	0	0	0	0	0	0	0	0	0	0	0	0	0	0	0
CNR-L_0088	2025	Respiratory	Neg		1086	0	0	0	0	0	0	0	0	0	0	0	0	796	0	0	0	0	0	0	0	0	0	0	0	0	0	0	0	0	0	0	0	0	0	0	0
CNR-L_0089	2025	Respiratory	Neg		6100	0	0	0	0	0	0	0	0	0	0	0	0	0	0	0	0	0	0	0	0	0	0	0	0	0	0	0	0	0	0	0	0	0	0	0	0
CNR-L_0090	2025	Respiratory	Neg		1596	0	0	0	0	0	0	0	0	0	0	0	0	79	0	0	0	0	0	0	0	0	0	0	0	0	0	0	0	0	0	0	0	0	0	0	0
CNR-L_0092	2025	Respiratory	Neg		486	0	440	0	0	0	0	0	0	0	0	0	0	0	0	0	0	0	0	0	0	0	0	0	0	0	0	0	0	0	0	0	0	0	0	0	0
CNR-L_0095	2025	Soil	Ininterpretable		16009	0	210	70	52	0	0	166	0	0	258	94	150	0	0	0	0	0	0	0	0	0	0	0	0	0	0	8	0	0	0	0	0	0	2	0	0
CNR-L_0098	2025	Respiratory	Neg		11577	0	0	0	0	0	0	0	0	0	0	0	0	0	0	0	0	0	0	0	0	0	0	0	0	0	0	0	0	0	0	0	0	0	0	0	0
CNR-L_0100	2025	Respiratory	Neg		3762	0	3315	0	0	0	0	0	0	0	0	0	0	0	0	0	0	0	0	0	0	0	0	0	0	0	0	0	0	0	0	0	0	0	0	0	0
CNR-L_0101	2025	Respiratory	Neg		3356	0	2588	0	0	0	0	0	0	0	0	0	0	0	0	0	0	0	0	0	0	0	0	0	0	0	0	0	0	0	0	0	0	0	0	0	0
CNR-L_0104	2025	Respiratory	Neg		7403	0	1504	0	2738	0	0	0	0	0	0	0	0	0	0	0	0	0	0	0	0	0	0	0	0	0	0	0	0	0	0	0	0	0	0	0	0
CNR-L_0105	2025	Respiratory	Neg		4011	0	0	0	0	2407	0	0	0	0	0	0	0	0	0	0	0	0	0	0	0	0	0	0	0	0	0	0	0	0	0	0	0	0	0	0	0
CNR-L_0106	2025	Respiratory	Neg		1569	0	0	0	0	0	0	0	0	0	0	15	0	0	0	0	0	0	0	0	0	0	0	0	0	0	0	0	0	0	0	0	0	0	0	0	0
CNR-L_0107	2025	Water	Neg		10039	0	0	0	0	0	0	0	0	0	0	0	0	0	0	0	0	0	0	0	0	0	0	0	0	0	0	0	0	0	0	0	0	0	0	0	0
CNR-L_0108	2025	Respiratory	Neg		3588	0	0	0	0	0	0	0	0	0	0	0	0	0	0	0	0	0	0	0	0	0	0	0	0	0	0	0	0	0	0	0	0	0	0	0	0
CNR-L_0109	2025	Respiratory	Neg		12148	0	0	0	2616	0	0	0	0	0	0	0	0	0	0	0	0	0	0	0	0	0	0	0	0	0	0	0	0	0	0	0	0	0	0	0	0
CNR-L_0111	2025	Respiratory	Neg		4330	0	0	0	481	0	0	0	0	0	0	0	0	0	0	0	0	0	0	0	0	0	0	0	0	0	0	0	0	0	0	0	0	0	0	0	0
CNR-L_0113	2025	Respiratory	Neg		3896	0	4127	0	0	0	0	0	0	0	0	0	0	0	0	0	0	0	0	0	0	0	0	0	0	0	0	0	0	0	0	0	0	0	0	0	0
CNR-L_0115	2025	Respiratory	Neg		46	0	0	0	0	0	0	0	0	0	0	0	0	0	0	0	0	0	0	0	0	0	0	0	0	0	0	0	0	0	0	0	0	0	0	0	0
CNR-L_0116	2025	Soil	Ininterpretable		13885	65	0	24	82	0	0	98	0	0	0	0	0	205	0	0	0	0	0	0	0	0	0	0	0	0	0	0	0	0	0	0	0	0	0	0	0
CNR-L_0117	2025	Soil	Ininterpretable		21442	19	0	40	17	155	0	34	0	0	0	0	0	200	0	0	0	0	0	0	0	0	0	0	0	0	0	0	0	0	0	0	0	0	0	0	0
CNR-L_0118	2025	Soil	Ininterpretable		25574	80	0	34	11	0	0	56	0	0	0	0	0	241	0	0	0	0	0	0	0	0	0	0	0	0	0	0	0	17	0	0	0	0	0	0	0
CNR-L_0119	2025	Soil	Ininterpretable		29941	35	0	0	4	58	0	14	0	0	0	0	0	213	0	0	0	0	0	0	0	0	0	0	0	0	0	0	0	0	0	0	0	0	0	0	0
CNR-L_0120	2025	Soil	Ininterpretable		38290	0	0	36	1486	0	0	170	0	0	0	0	0	199	0	0	0	0	0	0	0	0	0	0	0	0	0	0	0	0	0	0	0	0	0	0	0
CNR-L_0121	2025	Soil	Ininterpretable		8743	0	0	0	7	0	0	0	0	0	0	0	0	0	0	0	0	0	0	0	0	0	0	0	0	0	0	0	0	0	0	0	0	0	0	0	0
CNR-L_0122	2025	Soil	Ininterpretable		12906	0	0	0	32	0	0	0	0	0	0	0	0	0	0	0	0	0	0	0	0	0	0	0	0	0	0	0	0	0	0	0	0	0	0	0	0
CNR-L_0125	2025	Soil	Ininterpretable		358	0	0	0	0	0	0	0	0	0	0	0	0	0	0	0	0	0	0	0	0	0	0	0	0	0	0	0	0	0	0	0	0	0	0	0	0
CNR-L_0126	2025	Soil	Ininterpretable		4929	0	0	0	34	0	0	0	0	0	0	0	0	0	15	0	0	0	0	0	0	0	0	0	0	0	5	0	0	0	0	0	0	0	0	0	5
CNR-L_0127	2025	Soil	Ininterpretable		12741	0	0	0	0	0	0	5	0	0	0	0	0	0	0	0	0	0	0	0	0	0	0	0	0	0	0	0	0	0	0	0	0	0	0	0	0
CNR-L_0129	2025	Respiratory	Neg		5415	0	0	0	0	0	0	0	0	0	0	0	0	0	0	0	0	0	0	0	0	0	0	0	0	0	0	0	0	0	0	0	0	0	0	0	0
CNR-L_0130	2025	Respiratory	Neg		4913	0	0	0	0	0	0	0	0	0	0	0	0	0	0	0	0	0	0	0	0	0	0	0	0	0	0	0	0	0	0	0	0	0	0	0	0
CNR-L_0131	2025	Respiratory	Neg		8532	0	0	0	0	0	0	0	0	0	0	0	0	0	0	0	0	0	0	0	0	0	0	0	0	0	0	0	0	0	0	0	0	0	0	0	0
CNR-L_0132	2025	Respiratory	Neg		12890	0	0	0	0	0	0	0	0	0	0	0	0	0	0	0	950	0	0	0	0	0	0	0	0	0	0	0	0	0	0	0	0	0	0	0	0
CNR-L_0133	2025	Respiratory	Neg		7884	0	0	0	0	0	0	0	0	0	0	0	0	0	0	0	0	0	0	0	0	0	0	0	0	0	0	0	0	0	0	0	0	0	0	0	0
CNR-L_0134	2025	Respiratory	Neg		2929	0	0	0	1255	0	0	0	0	0	0	0	0	0	0	0	0	0	0	0	0	0	0	0	0	0	0	0	0	0	0	0	0	0	0	0	0
